# Skimming genomes for systematics and DNA barcodes of corals

**DOI:** 10.1101/2023.10.17.562770

**Authors:** Andrea M. Quattrini, Luke J. McCartin, Erin E. Easton, Jeremy Horowitz, Herman H. Wirshing, Hailey Bowers, Kenneth Mitchell, Makiri Sei, Catherine S. McFadden, Santiago Herrera

## Abstract

1: Numerous genomic methods developed over the past two decades have enabled the discovery and extraction of orthologous loci to help resolve phylogenetic relationships across various taxa and scales. Genome skimming (or low-coverage whole genome sequencing) remains a low-cost, promising method to not only extract high-copy loci, but also 100s to 1000s of phylogenetically informative single-copy nuclear loci (e.g., ultraconserved elements [UCEs] and exons) from contemporary and historical museum samples. The subphylum Anthozoa, which includes important ecosystem engineers (e.g., stony corals, black corals, anemones and octocorals) in the marine environment, is in critical need of phylogenetic resolution and thus might benefit from a genome-skimming approach.
2: Genome skimming was conducted on 242 hexacorals and octocorals collected from 1890 to 2022. Using previously developed target-capture baitsets, we bioinformatically obtained UCEs and exons from the genome-skimming data and incorporated them with data from previously published target-capture studies. We also extracted partial to whole mitogenomes and nuclear rRNA genes from the skim data.
3: The mean number of UCE and exon loci extracted from the genome skimming data was 1,837 ± 662 SD for octocorals and 1,422 ± 720 loci for hexacorals; phylogenetic relationships were well resolved within each class. A mean of 1,422 ± 720 loci were obtained from the historical museum specimens, with 1,253 loci recovered from the oldest specimen collected in 1886 and 1,336 loci recovered from a holotype. The nuclear *rRNA* genes and the majority of mitochondrial genes were successfully obtained from >95% of samples. Out of 99 circularized mitogenomes, 88% were recovered in samples from which we obtained >15M paired-end (PE) reads (>30M total reads); there was more variability in whether mitogenomes were circularized or not in samples with <15M PE reads.
4: Bioinformatically pulling UCEs, exons, mitochondrial genomes, and nuclear rRNA genes from genome skimming is a viable and low-cost option for phylogenetic studies. This approach can be used to review and support taxonomic revisions and reconstruct evolutionary histories, including historical museum and type specimens.
