## Supplementary material for "Skimming genomes for systematics and DNA barcodes of corals": Table S1

### Sheet: all
Table S1. Summary statistics for all samples genome skimmed in the present study. *Complete to near complete mitogenomes (all PCGs and rSU genes on one contig). UCE target-capture sample in bold was included in phylogenetic tree.
SeqID#	Tissue ID	Class	Order	Species	USNM#	Location Collected	Year Collected	Preseravation	Extraction Method	Sequencing Pool	DNA Conc (ng per ul)	gDNA input (ng)	Library Conc (ng per ul)	# Raw Reads (PE)	# Spades Contigs	# Loci	Mean Locus Length (bp)	# Contigs > 1kb	# Mito Genes (PCGs, rSU) Recovered	MtGenome Size (bp)*	Circularized?	% of reference sequence	Length of assembled contig	Length of consensus sequence trimmed to reference	Target capture Sample #
S022	AT41-18-33	Hexacorallia	Antipatharia	Aphanostichopathes dissimilis	1606539	SEUS, Western Central Atlantic	2018	95% EtOH	Qiagen	Pool2	10	53.6	13.4	28456527	1225059	1752	1731.74	1156	15	19982	Y	100	7291	4742
S023	AT41-18-36	Hexacorallia	Antipatharia	Bathypathes pseudoalternata	NO CAT	SEUS, Western Central Atlantic	2018	95% EtOH	Qiagen	Pool2	10	53.6	13.4	25665454	1270877	1713	926.565	574	15	17822	N	100	7564	4710
S024	AT41-18-039	Hexacorallia	Antipatharia	Alternatipathes sp.	1606551	SEUS, Western Central Atlantic	2018	95% EtOH	Qiagen	Pool2	10	53.6	13.4	23911801	1601638	1651	813.558	426	15	17725	Y	100	7947	4714
S025	AT41-18-42	Hexacorallia	Antipatharia	Stauropathes sp	1606527	SEUS, Western Central Atlantic	2018	95% EtOH	Qiagen	Pool2	10	53.6	13.4	19715354	1665036	1606	748.965	364	15	17831	N	100	8380	4724
S026	AT41-18-51	Hexacorallia	Antipatharia	Leiopathes cf. montana	1606568	SEUS, Western Central Atlantic	2018	95% EtOH	Qiagen	Pool2	10	53.6	13.4	22287227	984073	1783	2103.44	1289	15	21794	N	98.3	6438	4723
S027	AT41-18-117	Hexacorallia	Scleractinia	Javania cf cailleti		SEUS, Western Central Atlantic	2018	95% EtOH	Qiagen	Pool2	10	48	12	21594278	1042603	1453	585.666	148	15	19745	Y	100	8311	5776
S028	AT41-18-123	Hexacorallia	Antipatharia	Telopathes sp.	NO CAT	SEUS, Western Central Atlantic	2018	95% EtOH	Qiagen	Pool2	10	39.6	9.9	21180139	1758639	1711	1033.68	593	15	19745	Y	100	7695	4713
S029	AT41-18-125	Hexacorallia	Antipatharia	Bathypathes sp.	NO CAT	SEUS, Western Central Atlantic	2018	95% EtOH	Qiagen	Pool2	10	55.2	13.8	30117048	2146861	1747	1253.35	866	15	17835	N	100	8175	4713
S040	SH10725	Hexacorallia	Antipatharia	Stichopathes sp.	1665778	Gulf of Mexico	2018	95% EtOH	Salting out	Pool2	10	76.8	19.2	23973125	589636	1489	4338.34	1349	15	20585	N	100	6691	4740
S051	SH11720	Hexacorallia	Antipatharia	Stichopathes sp.	NO CAT	Gulf of Mexico	2019	95% EtOH	Salting out	Pool2	10	75.6	18.9	23185664	574104	1533	4677.83	1363	15	20390	Y	100	6666	4746
S053	SH11797	Hexacorallia	Antipatharia	Antipathes furcata	NO CAT	Gulf of Mexico	2019	LN2	Salting out	Pool2	10	69.2	17.3	27543111	480899	1488	6073.58	1392	15	20200	Y	99.9	6953	5783
S054	SH11805	Hexacorallia	Antipatharia	Antipathes cf. atlantica	NO CAT	Gulf of Mexico	2019	LN2	Salting out	Pool2	10	73.6	18.4	29388310	586866	1502	5383.24	1375	15	20340	N	100	6474	4730
S059	SH11968	Hexacorallia	Antipatharia	Tanacetipathes sp.	1695039	Gulf of Mexico	2019	95% EtOH	Salting out	Pool2	10	71.6	17.9	24316897	592768	1435	5374.3	1344	15	17712	Y	100	6846	4702
S060	SH12078	Hexacorallia	Antipatharia	Leiopathes cf. glaberrima	1665757	Gulf of Mexico	2019	95% EtOH	Salting out	Pool2	10	68	17	28437898	1013915	1747	2370.66	1296	15	21669	Y	98.3	6417	4723
S061	SH12079	Hexacorallia	Antipatharia	Leiopathes sp.	1695040	Gulf of Mexico	2019	95% EtOH	Salting out	Pool2	10	71.2	17.8	27811545	1030793	1752	2405.08	1314	15	21794	N	98.4	6265	4722
S064	SH12084	Hexacorallia	Antipatharia	Tanacetipathes cf. hirta	1695042	Gulf of Mexico	2021	LN2	Salting out	Pool2	10	76.8	19.2	24623099	567078	1484	4878.12	1370	15	17853	Y	100	6700	4707
S065	SH12085	Hexacorallia	Antipatharia	Tanacetipathes cf. tanacetum	1695043	Gulf of Mexico	2021	LN2	Salting out	Pool2	10	74.8	18.7	21550775	566052	1480	5360.32	1367	15	18719	Y	100	6836	4701
S070	SH12098	Hexacorallia	Antipatharia	Stichopathes sp.	1695049	Gulf of Mexico	2021	95% EtOH	Salting out	Pool2	10	58	14.5	28722804	613719	1525	4258.74	1367	15	20585	N	100	6630	4739
S072	SH12101	Hexacorallia	Zoantharia	Umimayanthus parasiticus	1665762	Gulf of Mexico	2021	95% EtOH	Salting out	Pool2	10	58	14.5	18907092	784182	527	5017.54	276	15	23471	N	97.5	7594	5795
S076	SH12116	Hexacorallia	Antipatharia	Plumapathes pennacea	1665767	Gulf of Mexico	2021	95% EtOH	Salting out	Pool2	10	49.6	12.4	21303852	639724	1490	5340.04	1377	15	17853	N	100	6798	4702
S077	SH12118	Hexacorallia	Antipatharia	Elatopathes abietina	1695054	Gulf of Mexico	2021	LN2	Salting out	Pool2	10	77.6	19.4	23414599	829526	1651	2950.55	1399	15	17938	N	98.7	6794	4697
S078	SH12120	Hexacorallia	Antipatharia	Aphanipathes cf. pedata	1695055	Gulf of Mexico	2021	LN2	Salting out	Pool2	1.73	26.4	6.6	21846670	1314270	1538	765.054	369	15	19860	N	99.4	6975	4723
S079	SH12127	Hexacorallia	Antipatharia	Sibopathes sp	1665769	Gulf of Mexico	2021	95% EtOH	Salting out	Pool2	2.59	33.2	8.3	16895254	1550034	1564	697.655	295	15	17734	Y	99	7591	4722
NF22002	NF22002	Hexacorallia	Antipatharia	Aphanosticthopathes sp.	1660409	Puerto Rico, Caribbean Sea	2022	95% EtOH	Qiagen	Pool3	169.5	16.95	8.03	4045520	60099	147	296.2	3	15	20047	N	100	6229	4742
NF22017	NF22017	Hexacorallia	Antipatharia	Aphanipathes sp.	1660420	Puerto Rico, Caribbean Sea	2022	95% EtOH	Qiagen	Pool3	19.3	19.3	45.65	4045520	286295	1262	784.6	279	15	19718	Y	100	6462	4695
NF22020	NF22020	Hexacorallia	Antipatharia	Distichopathes hickersonae	1660423	Puerto Rico, Caribbean Sea	2022	95% EtOH	Qiagen	Pool3	572.5	57.25	54.09	9516702	209154	1631	1564.6	1041	15	17928	N	100	6773	4697
NF22028	NF22028	Hexacorallia	Antipatharia	Bathypathes pseudoalternata	1660427	Puerto Rico, Caribbean Sea	2022	95% EtOH	Qiagen	Pool3	10.76	10.76	51.77	22371817	266037	1485	1404.7	836	15	17822	N	100	8262	4719
NF22039	NF22039	Hexacorallia	Antipatharia	Aphanipathes sp.	1660437	Puerto Rico, Caribbean Sea	2022	95% EtOH	Qiagen	Pool3	4.43	22.15	27.24	11063391	292281	1248	711.5	232	15	19857	N	100	6822	4711
NF22055	NF22055	Hexacorallia	Antipatharia	Stylopathes americana	1660446	Puerto Rico, Caribbean Sea	2022	95% EtOH	Qiagen	Pool3	9.18	9.18	3.18	2353550	35200	136	305.88	2	15	NA	N	100	6240	4705
NF22080	NF22080	Hexacorallia	Antipatharia	Parantipathes cf. tetrasticha	1659372	Puerto Rico, Caribbean Sea	2022	95% EtOH	Qiagen	Pool3	6.95	6.95	34.88	21188451	310547	1352	1316.3	568	15	17752	Y	100	7547	4728
NF22115	NF22115	Hexacorallia	Antipatharia	Heteropathes cf. americana	1659390	Puerto Rico, Caribbean Sea	2022	95% EtOH	Qiagen	Pool3	12.93	12.93	3.55	3406440	13422	42	259.9	0	3	NA	N	100	6925	4729
NF22126	NF22126	Hexacorallia	Antipatharia	Stylopathes americana	1659395	Puerto Rico, Caribbean Sea	2022	95% EtOH	Qiagen	Pool3	32	32	9.1	7446191	208469	1224	589.1	124	15	17830	N	100	6680	4696
IZ-S092	IZ-S92	Octocorallia	Malacalcyonacea	Iciligorgia brunnea	86848	Australia, South Pacific	1980	Dry	Qiagen	Pool1	13.1	26.2	12.2	8605634	250916	1823	634.026	226	16	18842	N	100	8384	6086
IZ-S093	IZ-S93	Octocorallia	Malacalcyonacea	Lateothela grandiflora	57340	Western Central Atlantic	1972	70% EtOH	Qiagen	Pool1	35.9	35.9	8.2	9115186	256913	1256	571.361	129	16	18746	Y	100	8571	6051
IZ-S094	IZ-S94	Octocorallia	Malacalcyonacea	Tripalea clavaria	84390	Argentina, South Pacific	NA	Dry	Qiagen	Pool1	43.6	43.6	10.7	6213069	237536	519	364.42	6	16	NA	N	100	8426	6133
IZ-S095	IZ-S95	Octocorallia	Malacalcyonacea	Tripalea clavaria	51602	Brazil, South Atlantic	1960	Dry	Qiagen	Pool1	2.9	23.2	4.6	6258844	178913	18	3444.44	7	16	19118	N	94.9	7142	NA
IZ-S096	IZ-S96	Octocorallia	Scleralcyonacea	Sibogagorgia dennisgordoni	NIWA3328*	New Zealnad	1997	70% EtOH	Qiagen	Pool1	18.7	37.4	9.6	8532950	218581	1336	626.299	167	16	19509	Y	100	9369	6092
IZ-S098	IZ-S98	Octocorallia	Malacalcyonacea	Callistephanus koreni	89192	Western North Atlantic	1982	70% EtOH	Qiagen	Pool1	44.8	44.8	16.3	9344488	239143	1825	792.776	430	16	19312	Y	100	8748	6095
IZ-S100	IZ-S100	Octocorallia	Malacalcyonacea	Callistephanus cf. koreni	93961	Bahamas	1993	70% EtOH	Qiagen	Pool1	5.7	45.6	5.6	4154676	730497	395	296.185	1	10	NA	N	100	8558	6092
IZ-S101	IZ-S101	Octocorallia	Malacalcyonacea	Stenogorgia casta	14515	Western Central Atlantic	1886	70% EtOH	Qiagen	Pool1	2.2	17.6	11.4	7144425	215678	1253	528.095	94	15	NA	N	100	8655	6062
IZ-S102	IZ-S102	Octocorallia	Malacalcyonacea	Stenogorgia casta	1150199	Western Central Atlantic	2004	EtOH	Qiagen	Pool1	undetectable	undetectable	0.7	1144453	48798	89	276.719	0	16	18732	Y	100	7409	6080
IZ-S103	IZ-S103	Octocorallia	Malacalcyonacea	Swiftia exserta	55974	Colombia, Caribbean Sea	1966	70% EtOH	Qiagen	Pool1	0.11	0.88	0.7	973960	58576	107	295.056	3	14	NA	N	100	6994	6113
IZ-S104	IZ-S104	Octocorallia	Malacalcyonacea	Callistephanus koreni	55966	Gulf of Mexico	1968	70% EtOH	Qiagen	Pool1	0.12	0.96	0.8	1793555	113631	389	312.707	1	16	18713	Y	100	7910	6057
IZ-S118	IZ-S118	Octocorallia	Malacalcyonacea	Callistephanus pacificus	1075784	Gulf of Alaska	2004	EtOH	Qiagen	Pool1	193.3	64.4	17.2	9099710	285110	1632	682.667	214	16	18848	N	100	9081	6076
IZ-S119	IZ-S119	Octocorallia	Malacalcyonacea	Callistephanus pallida	1010388	Western North Atlantic	2002	EtOH	Qiagen	Pool1	undetectable	undetectable	4.3	5196006	874818	2361	1257.15	1250	16	18843	N	100	8341	6077
IZ-S120	IZ-S120	Octocorallia	Malacalcyonacea	Swiftia exserta	1021359	Trinidad, Caribbean Sea	2002	EtOH	Qiagen	Pool1	230	76.7	21.9	11550848	999261	1854	837.704	489	16	NA	N	100	8216	6131
IZ-S121	IZ-S121	Octocorallia	Malacalcyonacea	Callistephanus pacificus	1116868	Washington, North Pacific	2006	EtOH	Qiagen	Pool1	96.1	32	15.8	9534512	253155	20	205.35	0	16	18834	N	100	8592	6031
IZ-S122	IZ-S122	Octocorallia	Malacalcyonacea	Lateothela grandiflora	1095147	Gulf of Mexico	2005	EtOH	Qiagen	Pool1	38	38	10	9688017	1529004	1888	574.849	185	10	NA	N	100	11117	6077
IZ-S124	IZ-S124	Octocorallia	Malacalcyonacea	Callistephanus torreyi	1027078	California, North PAcific	2003	EtOH	Qiagen	Pool1	70.3	70.3	20.3	9918202	250732	1790	819.599	445	16	18848	N	100	9412	6080
IZ-S125	IZ-S125	Octocorallia	Malacalcyonacea	Callistephanus simplex	1075786	Gulf of Alaska	2004	EtOH	Qiagen	Pool1	209.9	69.9	19.6	10434039	251589	1828	821.666	470	16	18857	N	100	9093	6088
IZ-S126	IZ-S126	Octocorallia	Malacalcyonacea	Swiftia exserta	1018489	Trinidad, Caribbean Sea	2002	EtOH	Qiagen	Pool1	387.4	77.5	21.5	10401029	272239	2269	1323.18	1244	16	NA	N	100	7856	6135
IZ-S127	IZ-S127	Octocorallia	Malacalcyonacea	Callistephanus simplex	1075781	Gulf of Alaska	2004	EtOH	Qiagen	Pool1	202	67.3	18.9	10821929	245611	1856	850.793	548	16	18857	N	100	9569	6069
IZ-S128	IZ-S128	Octocorallia	Malacalcyonacea	Swiftia exserta	1021361	Trinidad, Caribbean Sea	2002	EtOH	Qiagen	Pool1	62.6	62.6	19.6	9890397	269038	2155	1289.53	1124	16	NA	N	100	8811	6129
IZ-S129	IZ-S129	Octocorallia	Malacalcyonacea	Swiftia exserta	1116148	Gulf of Mexico	2003	EtOH	Qiagen	Pool1	441.8	88.36	16.7	10693901	256010	2230	1464.94	1300	16	NA	N	100	8106	6140
IZ-S130	IZ-S130	Octocorallia	Malacalcyonacea	Lateothela grandiflora	1139023	Western Central Atlantic	2006	EtOH	Qiagen	Pool1	30.4	60.8	20	9946929	253378	963	444.572	43	16	18726	Y	100	9520	6050
IZ-S131	IZ-S131	Octocorallia	Malacalcyonacea	Callistephanus pacificus	1116867	Washington, North Pacific	2006	EtOH	Qiagen	Pool1	88.2	88.2	17.3	8322732	250394	1692	677.712	278	16	18824	N	100	9066	6070
IZ-S132	IZ-S132	Octocorallia	Malacalcyonacea	Melithaea sp.	1016875	Indian Ocean	1972	Dry	Qiagen	Pool1	12.8	64	10.6	7158096	349021	1684	701.59	309	16	NA	N	100	8622	6099
IZ-S133	IZ-S133	Octocorallia	Malacalcyonacea	Swiftia exserta	1021360	Trinidad, Caribbean Sea	2002	EtOH	Qiagen	Pool1	undetectable	undetectable	22.1	10794586	267917	2152	1289.61	1093	16	NA	N	100	7946	6127
IZ-S134	IZ-S134	Octocorallia	Malacalcyonacea	Lateothela grandiflora	1095147	Gulf of Mexico	2005	EtOH	Qiagen	Pool1	85.5	85.5	19	10505252	259358	1284	543.399	113	16	18867	N	100	8769	6050
IZ-S136	IZ-S136	Octocorallia	Malacalcyonacea	Callistephanus simplex	1075795	Gulf of Alaska	2004	EtOH	Qiagen	Pool1	180.6	60.2	20.9	9153533	244846	1809	792.824	435	16	18716	Y	100	9185	6090
IZ-S137	IZ-S137	Octocorallia	Malacalcyonacea	Callistephanus pacificus	1075797	Gulf of Alaska	2004	EtOH	Qiagen	Pool1	112.3	37.4	15.4	8649277	266922	1612	590.545	172	16	18686	N	100	8847	6084
IZ-S138	IZ-S138	Octocorallia	Malacalcyonacea	Lateothela grandiflora	1138902	Western Central Atlantic	2005	EtOH	Qiagen	Pool1	73.9	73.9	23.5	10985780	277172	1394	542.222	114	16	18867	N	100	8556	6050
IZ-S140	IZ-S140	Octocorallia	Malacalcyonacea	Callistephanus simplex	1075796	Gulf of Alaska	2004	EtOH	Qiagen	Pool1	206.1	68.7	22.5	10681500	243477	1972	979.842	690	16	18857	N	100	8901	6060
IZ-S141	IZ-S141	Octocorallia	Malacalcyonacea	Callistephanus simplex	1075798	Gulf of Alaska	2004	EtOH	Qiagen	Pool1	217	72.3	21.9	12117470	1629921	2232	782.443	582	16	18857	N	100	9304	6064
IZ-S142	IZ-S142	Octocorallia	Malacalcyonacea	Swiftia exserta	1021503	Trinidad, Caribbean Sea	2002	EtOH	Qiagen	Pool1	4.7	37.6	9.1	6500745	281160	1235	464.758	56	14	NA	N	100	7736	6128
S001	RB-19-10	Octocorallia	Malacalcyonacea	Pseudodrifa cf. nigra		SEUS, Western Central Atlantic	2019	95% EtOH	Qiagen	Pool2	10	62	15.5	22931613	1264560	2206	703.99	432	16	19308	Y	100	10807	6142
S002	RB-19-12	Octocorallia	Malacalcyonacea	Pseudodrifa cf. nigra		SEUS, Western Central Atlantic	2019	95% EtOH	Qiagen	Pool2	10	51.2	12.8	26457894	843830	856	366.859	7	16	NA	N	100	12389	6136
S003	RB-19-14	Octocorallia	Malacalcyonacea	Pseudodrifa cf. nigra		SEUS, Western Central Atlantic	2019	95% EtOH	Qiagen	Pool2	10	51.2	12.8	25907347	1119485	1738	504.418	96	16	19041	Y	100	9449	6135
S004	RB-19-21	Octocorallia	Malacalcyonacea	Pseudodrifa cf. nigra		SEUS, Western Central Atlantic	2019	95% EtOH	Qiagen	Pool2	10	64.8	16.2	23240698	1060921	1829	545.766	146	16	19161	Y	100	10681	6130
S005	RB-19-26	Octocorallia	Malacalcyonacea	Callistephanus sp	1606569	SEUS, Western Central Atlantic	2019	95% EtOH	Qiagen	Pool2	10	61.6	15.4	23072008	879372	2376	1910.29	1648	16	18718	Y	100	9639	6063	OCT101
S006	RB-19-31	Octocorallia	Scleralcyonacea	Pseudoanthomastus sp	1606573	SEUS, Western Central Atlantic	2019	95% EtOH	Qiagen	Pool2	10	61.6	15.4	22627202	1858448	2279	846.497	636	16	18811	Y	100	11471	6053
S007	RB-19-66	Octocorallia	Scleralcyonacea	Metallogorgia cf. melanotrichos	1660629	SEUS, Western Central Atlantic	2019	95% EtOH	Qiagen	Pool2	10	61.6	15.4	21276059	1888517	2296	912.175	746	16	18969	Y	100	9588	6074	OCT116
S008	RB-19-71	Octocorallia	Scleralcyonacea	Chrysogorgia cf artospira		SEUS, Western Central Atlantic	2019	95% EtOH	Qiagen	Pool2	10	61.6	15.4	21527982	1725213	2064	725.172	420	16	18995	Y	100	10789	6081
S009	RB-19-76	Octocorallia	Scleralcyonacea	Hemicorallium cf. imperiale		SEUS, Western Central Atlantic	2019	95% EtOH	Qiagen	Pool2	10	61.6	15.4	20770659	352490	1689	506.3	93	16	19048	Y	100	9412	6047	OCT117
S010	RB-19-77	Octocorallia	Malacalcyonacea	Paramuricea sp.		SEUS, Western Central Atlantic	2019	95% EtOH	Qiagen	Pool2	7.3	61.6	15.4	21568176	871004	418	316.07	1	16	19040	Y	100	8506	6107
S011	RB-19-91	Octocorallia	Scleralcyonacea	Iridogorgia cf. splendens	1660632	SEUS, Western Central Atlantic	2019	95% EtOH	Qiagen	Pool2	6.3	61.6	15.4	23675710	366651	2044	1562.12	1294	16	19126	Y	100	10607	6083	OCT120
S012	RB-19-92	Octocorallia	Malacalcyonacea	Acanthogorgia spissa		SEUS, Western Central Atlantic	2019	95% EtOH	Qiagen	Pool2	10	61.6	15.4	22002359	302565	1814	788.14	422	16	19095	Y	100	10696	6104
S013	RB-19-101	Octocorallia	Malacalcyonacea	Callistephanus pallida	1660633	SEUS, Western Central Atlantic	2019	95% EtOH	Qiagen	Pool2	10	50	12.5	20390039	284921	2018	1248.5	1045	16	19312	Y	100	10762	6085	OCT121
S014	RB-19-111	Octocorallia	Malacalcyonacea	Acanthogorgia aspera		SEUS, Western Central Atlantic	2019	95% EtOH	Qiagen	Pool2	10	62.8	15.7	19954364	291381	1997	990.25	704	16	19062	Y	100	10572	6074
S015	RB-19-112	Octocorallia	Malacalcyonacea	Paramuricea sp.		SEUS, Western Central Atlantic	2019	95% EtOH	Qiagen	Pool2	10	51.2	12.8	24031154	1277085	1450	427.626	40	16	18985	Y	100	9791	6097
S016	RB-19-192	Octocorallia	Scleralcyonacea	Heteropolypus sp.		SEUS, Western Central Atlantic	2019	95% EtOH	Qiagen	Pool2	8.3	70.4	17.6	26532875	1477061	2361	1071.17	953	16	19088	Y	100	12071	6061
S017	RB-19-193	Octocorallia	Scleralcyonacea	Chrysogorgia sp.		SEUS, Western Central Atlantic	2019	95% EtOH	Qiagen	Pool2	10	1	0.3	4926	593	1	56	NA	NA	NA	N	43.7	6047	6067
S018	RB-19-206	Octocorallia	Malacalcyonacea	Stenogorgia casta		SEUS, Western Central Atlantic	2019	95% EtOH	Qiagen	Pool2	10	45.6	11.4	22116983	916217	2148	678.15	355	16	18757	Y	100	9169	6074
S019	RB-19-207	Octocorallia	Scleralcyonacea	Chrysogorgia sp		SEUS, Western Central Atlantic	2019	95% EtOH	Qiagen	Pool2	10	64.8	16.2	22947123	1154271	2368	1239.1	1185	16	19005	Y	100	10847	6099
S020	RB-19-217	Octocorallia	Malacalcyonacea	Carijoidae		SEUS, Western Central Atlantic	2019	95% EtOH	Qiagen	Pool2	10	61.6	15.4	30185227	875870	2417	2062.47	1740	16	19292	Y	100	9723	6051	OCT126
S021	AT41-18-08	Octocorallia	Scleralcyonacea	Anthomastus cf canariensis		SEUS, Western Central Atlantic	2018	95% EtOH	Qiagen	Pool2	10	42	10.5	25730228	1017482	2259	829.814	627	16	12502	Y	100	9516	5795
S030	AT41-18-126	Octocorallia	Malacalcyonacea	Callistephanus pallida	1606544	SEUS, Western Central Atlantic	2018	95% EtOH	Qiagen	Pool2	6.8	53.6	13.4	26709452	256926	2103	1910.7	1496	16	18702	Y	100	11201	6050	OCT017
S031	RB-19-43	Octocorallia	Malacalcyonacea	Lateothela grandiflora	1606577	SEUS, Western Central Atlantic	2019	95% EtOH	Qiagen	Pool2	10	61.6	15.4	21689496	1485368	2271	790.972	567	16	18726	Y	100	9206	6082
S032	RB-19-201	Octocorallia	Scleralcyonacea	Plumarella pourtalesii		SEUS, Western Central Atlantic	2019	95% EtOH	Qiagen	Pool2	10	56.4	14.1	27064127	726763	2280	2209.54	1760	16	19044	Y	100	9643	6065	OCT124
S033	LII-10-379	Octocorallia	Scleralcyonacea	Callogorgia delta		Gulf of Mexico	2010	95% EtOH	Salting out	Pool2	10	44.8	11.2	24683248	777823	2330	1634.63	1557	16	18992	Y	100	10172	6065
S034	SH10057	Octocorallia	Malacalcyonacea	Trachythela sp.		Gulf of Mexico	2017	95% EtOH	Salting out	Pool2	10	55.2	13.8	25805095	1249863	2387	1125.95	1084	16	12299	Y	100	8818	6062
S035	SH10195	Octocorallia	Malacalcyonacea	Muriceides sp.	1695024	Gulf of Mexico	2017	LN2	Salting out	Pool2	10	55.6	13.9	25182237	1135581	2433	1344.05	1355	16	18731	Y	100	8755	6088
S036	SH10225	Octocorallia	Malacalcyonacea	Paramuriceidae	1695025	Gulf of Mexico	2017	95% EtOH	Salting out	Pool2	5.09	55.6	13.9	25256068	1419271	2298	891.557	704	16	18985	Y	100	8862	6095
S037	SH10256	Octocorallia	Malacalcyonacea	Callistephanus cf. pallida		Gulf of Mexico	2017	95% EtOH	Salting out	Pool2	10	52	13	25623884	943422	2406	1675.05	1576	16	18702	Y	100	10209	6081
S038	SH10264	Octocorallia	Scleralcyonacea	Sibogagorgia sp.	1695026	Gulf of Mexico	2017	95% EtOH	Salting out	Pool2	10	50.8	12.7	23704456	1353798	2242	840.207	626	16	19005	Y	100	10839	6054
S039	SH10611	Octocorallia	Scleralcyonacea	Ellisella sp.	1695027	Gulf of Mexico	2017	95% EtOH	Salting out	Pool2	3.21	38.8	9.7	23491114	713517	2358	1975.33	1758	16	18808	Y	100	9642	6085
S041	SH10745	Octocorallia	Malacalcyonacea	Carijoa cf. riseii	1695028	Gulf of Mexico	2018	95% EtOH	Salting out	Pool2	3.03	undetectable	0	89916	162	1	56	NA	NA	NA	NA	3.4	6042	NA
S042	SH10768	Octocorallia	Scleralcyonacea	Nicella sp.	1695029	Gulf of Mexico	2018	95% EtOH	Salting out	Pool2	10	46.4	11.6	30809986	762461	2317	2609.05	1915	16	18817	Y	100	9669	6050
S043	SH10858	Octocorallia	Malacalcyonacea	Placogorgia sp.	1695030	Gulf of Mexico	2018	95% EtOH	Salting out	Pool2	2.44	23.6	5.9	23319037	1408542	2164	700.474	403	16	18764	Y	100	8718	6095
S044	SH10899	Octocorallia	Malacalcyonacea	Placogorgia sp.	1695031	Gulf of Mexico	2018	95% EtOH	Salting out	Pool2	6.19	46.8	11.7	24481023	1339246	2244	760.014	490	16	18772	Y	100	8781	6093
S045	SH10954	Octocorallia	Scleralcyonacea	Nicella sp.	1695032	Gulf of Mexico	2018	95% EtOH	Salting out	Pool2	1.79	19.2	4.8	21065674	1295712	1953	830.101	557	16	18817	Y	100	9624	6051
S046	SH10978	Octocorallia	Malacalcyonacea	Caliacis cf. nutans	1665776	Gulf of Mexico	2018	LN2	Salting out	Pool2	10	50	12.5	19028379	1158499	2396	1222.6	1222	16	18720	Y	100	9011	6091
S047	SH10979	Octocorallia	Scleralcyonacea	Ellisella sp.	1695033	Gulf of Mexico	2018	95% EtOH	Salting out	Pool2	5.44	52.4	13.1	25371727	732336	2336	2404.69	1841	16	18814	Y	100	9562	6033
S048	SH10981	Octocorallia	Malacalcyonacea	Paramuriceidae	1695034	Gulf of Mexico	2018	95% EtOH	Salting out	Pool2	10	48	12	21896191	1301157	1973	598.503	205	16	18754	Y	100	8865	6076
S049	SH10985	Octocorallia	Malacalcyonacea	Bebryce sp.	1695035	Gulf of Mexico	2018	LN2	Salting out	Pool2	1.29	26	6.5	20673685	2042122	1537	470.709	57	16	18730	Y	100	9404	6064
S050	SH11717	Octocorallia	Scleralcyonacea	Ellisella sp.	1695036	Gulf of Mexico	2019	95% EtOH	Salting out	Pool2	2.76	35.6	8.9	22706675	710663	2365	2299.37	1860	16	18814	Y	100	9445	6035
S052	SH11782	Octocorallia	Scleralcyonacea	Anthomastus sp.	1695037	Gulf of Mexico	2019	95% EtOH	Salting out	Pool2	10	52	13	25309586	1263671	2379	1023.9	898	15*	15900	Y	100	9648	6051
S055	SH11833	Octocorallia	Malacalcyonacea	Thesea cf. rubra	1695038	Gulf of Mexico	2019	95% EtOH	Salting out	Pool2	5.65	61.6	15.4	24516884	1094697	2365	1667.78	1552	16	18706	Y	100	9189	4718
S056	SH11835	Octocorallia	Malacalcyonacea	Thesea cf. rubra		Gulf of Mexico	2019	LN2	Salting out	Pool2	10	66	16.5	25955945	790567	2247	2491.82	1808	16	18706	Y	100	9861	6104
S057	SH11839	Octocorallia	Malacalcyonacea	Leptogorgia cf. violacea		Gulf of Mexico	2019	LN2	Salting out	Pool2	10	49.6	12.4	20559861	259720	1529	8029.86	1486	16	18847	Y	100	8907	6055
S058	SH11965A	Octocorallia	Malacalcyonacea	Chironepthya sp.		Gulf of Mexico	2019	95% EtOH	Salting out	Pool2	10	55.6	13.9	25723688	553475	1925	4630.13	1695	16	18739	Y	100	9436	6114
S062	SH12080	Octocorallia	Scleralcyonacea	Pseudoanthomastus sp	1695041	Gulf of Mexico	2019	95% EtOH	Salting out	Pool2	10	46	11.5	20904176	1875591	2225	775.342	530	16	18811	Y	100	10531	6051
S063	SH12081	Octocorallia	Malacalcyonacea	Lateothela grandiflora	1665758	Gulf of Mexico	2019	95% EtOH	Salting out	Pool2	10	56	14	27763601	1488825	2346	950.216	837	16	18726	Y	100	9115	6050
S066	SH12090	Octocorallia	Malacalcyonacea	Scleracis cf. guadalupensis	1695046	Gulf of Mexico	2021	LN2	Salting out	Pool2	10	66.8	16.7	32029953	1247361	2409	1738.6	1658	16	18811	Y	100	9116	6071
S067	SH12091	Octocorallia	Scleralcyonacea	Nicella sp.	1695047	Gulf of Mexico	2021	LN2	Salting out	Pool2	10	61.6	15.4	36649463	737534	2194	3545.94	1952	16	18811	Y	100	10086	6054
S068	SH12092	Octocorallia	Scleralcyonacea	Nicella sp.	1695048	Gulf of Mexico	2021	LN2	Salting out	Pool2	5.71	68.8	17.2	27682598	787138	2306	2410.12	1874	16	18739	Y	100	9761	6048
S069	SH12095	Octocorallia	Malacalcyonacea	Chironepthya sp.	1665759	Gulf of Mexico	2021	LN2	Salting out	Pool2	10	64	16	31174053	553531	1861	5031.21	1641	16	18739	Y	100	9938	6113
S071	SH12099	Octocorallia	Malacalcyonacea	Thesea nivea	1695050	Gulf of Mexico	2021	LN2	Salting out	Pool2	10	60	15	24332815	1331233	2332	1099.59	1033	16	18731	Y	100	9253	6083
S073	SH12107	Octocorallia	Malacalcyonacea	Caliacis cf. nutans	1695051	Gulf of Mexico	2021	LN2	Salting out	Pool2	8.61	56.8	14.2	22056608	1158323	2361	1923.15	1731	16	18720	Y	100	8927	6093
S074	SH12114	Octocorallia	Scleralcyonacea	Callogorgia gracilis	1665766	Gulf of Mexico	2021	95% EtOH	Salting out	Pool2	10	33.6	8.4	23794290	652764	2244	3032.85	1905	16	18937	Y	100	10551	6065
S075	SH12115	Octocorallia	Malacalcyonacea	Nidalia sp.	1695052	Gulf of Mexico	2021	95% EtOH	Salting out	Pool2	10	39.6	9.9	23087976	583135	1844	5092.52	1649	16	NA	N	100	9847	6100
S080	SH12128	Octocorallia	Scleralcyonacea	Paracalyptrophora carinata	1665770	Gulf of Mexico	2021	95% EtOH	Salting out	Pool2	10	52.4	13.1	22239897	811896	2351	1514.75	1442	16	19225	Y	100	9751	6048
S081	SH12129	Octocorallia	Malacalcyonacea	Paramuricea sp	1665771	Gulf of Mexico	2021	95% EtOH	Salting out	Pool2	10	46.8	11.7	20478182	1471304	2095	669.262	340	16	18985	Y	100	8846	6073
S082	SH12130	Octocorallia	Scleralcyonacea	Chelidonsis aurantiaca mexicana	1695057	Gulf of Mexico	2021	LN2	Salting out	Pool2	10	52.4	13.1	25254418	1195052	2443	1384.17	1370	16	18977	Y	100	9532	6049
S083	SH13888	Octocorallia	Malacalcyonacea	Scleracis cf. guadalupensis		Gulf of Mexico	2021	95% EtOH	Salting out	Pool2	2.72	62.8	15.7	21362602	1204233	2416	1320.57	1296	16	18719	Y	100	8873	6054
S084	SH13891	Octocorallia	Malacalcyonacea	Hedera cf. caerulescens		Gulf of Mexico	2021	95% EtOH	Salting out	Pool2	10	44.8	11.2	19317832	1181676	2378	1013.02	979	16	18699	Y	100	9329	6066
S085	SH10090	Octocorallia	Malacalcyonacea	Swiftia exserta		Gulf of Mexico	2017	LN2	Salting out	Pool2	10	69.2	17.3	20182877	707069	2323	2412	1882	14	NA	N	100	8298	6144
S086	SH10104	Octocorallia	Malacalcyonacea	Swiftia exserta		Gulf of Mexico	2017	LN2	Salting out	Pool2	10	78	19.5	20877664	756342	2267	2634.61	1888	14	NA	N	100	8976	6131
S087	SH10656	Octocorallia	Malacalcyonacea	Swiftia exserta		Gulf of Mexico	2017	LN2	Salting out	Pool2	3.03	74.8	18.7	18493310	684329	2321	2150.71	1782	14	NA	N	100	9036	6133
S088	SH10657	Octocorallia	Malacalcyonacea	Swiftia exserta		Gulf of Mexico	2017	LN2	Salting out	Pool2	10	81.6	20.4	19233591	725143	2328	2546.76	1894	14	NA	N	100	8997	6142
S089	SH10764	Octocorallia	Malacalcyonacea	Swiftia exserta		Gulf of Mexico	2018	LN2	Salting out	Pool2	10	72	18	18430789	669176	2373	1943.08	1772	14	NA	N	100	9156	6139
S090	SH10087	Octocorallia	Malacalcyonacea	Muricea pendula		Gulf of Mexico	2017	LN2	Salting out	Pool2	10	63.2	15.8	22008007	658371	2396	1520.04	1510	16	19583	Y	100	9803	6082
S091	SH10681	Octocorallia	Malacalcyonacea	Muricea pendula		Gulf of Mexico	2017	LN2	Salting out	Pool2	10	50	12.5	20344790	626456	2361	1899.84	1714	16	19583	Y	100	10020	6075
S092	SH10782	Octocorallia	Malacalcyonacea	Muricea pendula		Gulf of Mexico	2018	LN2	Salting out	Pool2	10	74.8	18.7	17949155	638853	2365	1662.25	1612	16	19583	Y	100	9930	6087
S093	SH10786	Octocorallia	Malacalcyonacea	Muricea pendula		Gulf of Mexico	2018	LN2	Salting out	Pool2	10	40.4	10.1	19036579	629829	2392	1479.12	1464	16	19546	Y	100	9728	6084
S094	SH10788	Octocorallia	Malacalcyonacea	Muricea pendula		Gulf of Mexico	2018	LN2	Salting out	Pool2	10	55.2	13.8	17368399	612762	2437	1346.07	1405	16	19583	Y	100	9811	6078
S095	SH12123	Octocorallia	Scleralcyonacea	Ellisella sp.	1695056	Gulf of Mexico	2021	LN2	Salting out	Pool2	10	69.2	17.3	25266968	695964	2281	2786.91	1926	16	18808	Y	100	9295	6060
S096	flk001	Octocorallia	Malacalcyonacea	Pseudoplexaura flagellosa		Florida Keys, Florida Straits	2019	95% EtOH	Qiagen	Pool2	10	37.2	9.3	21679416	1060410	2300	865.773	705	16	18731	Y	100	9525	6110
S097	flk012	Octocorallia	Malacalcyonacea	Plexaurella dichotoma		Florida Keys, Florida Straits	2019	95% EtOH	Qiagen	Pool2	10	76.4	19.1	22890037	1144392	2399	2059.07	1854	16	18682	Y	100	9495	6061
S098	flk019	Octocorallia	Malacalcyonacea	Eunicea succinea		Florida Keys, Florida Straits	2019	95% EtOH	Qiagen	Pool2	10	57.2	14.3	20440389	1013880	2359	1061.44	1017	16	18731	Y	100	9047	6094
S099	FLK020	Octocorallia	Malacalcyonacea	Antillogorgia n sp		Florida Keys, Florida Straits	2019	95% EtOH	Qiagen	Pool2	10	68.4	17.1	20438059	1010731	2176	2771.43	1826	16	18733	Y	100	9598	6074
S100	FLK021	Octocorallia	Malacalcyonacea	Antillogorgia kallos		Florida Keys, Florida Straits	2019	95% EtOH	Qiagen	Pool2	10	67.6	16.9	23083154	1113315	2316	1804.86	1648	16	19187	Y	100	9015	6088
S101	FLK022	Octocorallia	Malacalcyonacea	Eunicea tayrona		Florida Keys, Florida Straits	2019	95% EtOH	Qiagen	Pool2	10	56.8	14.2	20144557	938228	2283	931.753	790	16	18731	Y	100	9022	6099
S102	FLK024	Octocorallia	Malacalcyonacea	Eunicea clavigera		Florida Keys, Florida Straits	2019	95% EtOH	Qiagen	Pool2	10	88	22	23757371	1395170	2357	1797.97	1677	16	18731	Y	100	8784	6096
S103	FLK034	Octocorallia	Malacalcyonacea	Muricea elongata		Florida Keys, Florida Straits	2019	95% EtOH	Qiagen	Pool2	10	70.4	17.6	17890790	859741	2377	1762.84	1650	16	19442	Y	100	9608	6063
S104	FLK037	Octocorallia	Malacalcyonacea	Eunicea tourneforti fatra		Florida Keys, Florida Straits	2019	95% EtOH	Qiagen	Pool2	10	47.6	11.9	21765415	1146244	2366	1142.28	1076	16	18731	Y	100	9208	6102
S105	FLK047	Octocorallia	Malacalcyonacea	Eunicea calyculata		Florida Keys, Florida Straits	2019	95% EtOH	Qiagen	Pool2	10	93.2	23.3	19711891	1257527	2377	1220.2	1226	16	18731	Y	100	8808	6088
S106	FLK052	Octocorallia	Malacalcyonacea	Eunicea tourneforti		Florida Keys, Florida Straits	2019	95% EtOH	Qiagen	Pool2	10	76	19	19636004	1149932	2354	1152.57	1126	16	18731	Y	100	8791	6095
S107	FLK058	Octocorallia	Malacalcyonacea	Antillogorgia americana		Florida Keys, Florida Straits	2019	95% EtOH	Qiagen	Pool2	10	71.2	17.8	19625443	941608	2136	3204.76	1887	16	18733	Y	100	9443	6073
S108	FLK059	Octocorallia	Malacalcyonacea	Eunicea knighti		Florida Keys, Florida Straits	2019	95% EtOH	Qiagen	Pool2	10	72.8	18.2	21030484	1468961	2195	782.23	539	16	18729	Y	100	9399	6114
S109	FLK063	Octocorallia	Malacalcyonacea	Pterogorgia citrina		Florida Keys, Florida Straits	2019	95% EtOH	Qiagen	Pool2	10	42	10.5	17925340	737850	2270	1632.87	1459	16	18737	Y	100	8973	6089
S110	FLK068	Octocorallia	Malacalcyonacea	Plexaurella grisea		Florida Keys, Florida Straits	2019	95% EtOH	Qiagen	Pool2	10	67.2	16.8	19395943	1209372	2401	1631.75	1638	16	18680	Y	100	8985	6060
S111	FLK073	Octocorallia	Malacalcyonacea	Eunicea fusca		Florida Keys, Florida Straits	2019	95% EtOH	Qiagen	Pool2	10	78	19.5	22110079	1388533	2355	1333.57	1305	16	18729	Y	100	8745	6089
S112	FLK074	Octocorallia	Malacalcyonacea	Pseudoplexaura porosa		Florida Keys, Florida Straits	2019	95% EtOH	Qiagen	Pool2	10	58.4	14.6	24431597	1151472	2396	1285.32	1281	16	18731	Y	100	9151	6132
S113	FLK078	Octocorallia	Malacalcyonacea	Antillogorgia bipinnata		Florida Keys, Florida Straits	2019	95% EtOH	Qiagen	Pool2	10	48.8	12.2	20146957	681298	2321	2312.71	1842	16	18732	Y	100	8724	6083
S114	FLK080	Octocorallia	Malacalcyonacea	Eunicea fusca		Florida Keys, Florida Straits	2019	95% EtOH	Qiagen	Pool2	10	48.8	12.2	18854619	1222179	2304	984.329	868	16	18729	Y	100	8948	6113
S115	FLK086	Octocorallia	Malacalcyonacea	Plexaura kuna		Florida Keys, Florida Straits	2019	95% EtOH	Qiagen	Pool2	10	38.8	9.7	25580454	1063580	2342	1612.43	1489	16	18730	Y	100	9831	6111
S116	FLK095	Octocorallia	Malacalcyonacea	Pterogorgia guadalupensis		Florida Keys, Florida Straits	2019	95% EtOH	Qiagen	Pool2	10	39.2	9.8	24888662	981098	2240	2041.97	1652	16	18738	Y	100	9493	6088
S117	FLK097	Octocorallia	Malacalcyonacea	Eunicea laciniata		Florida Keys, Florida Straits	2019	95% EtOH	Qiagen	Pool2	10	72.4	18.1	21005127	1500986	2369	1404.32	1416	16	18731	Y	100	9354	6092
S118	FLK098	Octocorallia	Malacalcyonacea	Antillogorgia acerosa		Florida Keys, Florida Straits	2019	95% EtOH	Qiagen	Pool2	10	50.8	12.7	22997674	556444	2142	3227.46	1868	16	18734	Y	100	8747	6075
S119	FLK101	Octocorallia	Malacalcyonacea	Muricea atlantica		Florida Keys, Florida Straits	2019	95% EtOH	Qiagen	Pool2	10	66	16.5	18958109	872547	2403	1613.13	1576	16	19442	Y	100	9520	6067
S120	FLK104	Octocorallia	Malacalcyonacea	Muricea muricata		Florida Keys, Florida Straits	2019	95% EtOH	Qiagen	Pool2	10	69.6	17.4	25112676	825676	2313	2538.04	1901	16	19292	Y	100	9666	6070
S121	FLK105	Octocorallia	Malacalcyonacea	Plexaura homomalla		Florida Keys, Florida Straits	2019	95% EtOH	Qiagen	Pool2	10	68	17	20578260	1293259	2360	1253.74	1242	16	18729	Y	100	9012	6106
S122	FLK106	Octocorallia	Malacalcyonacea	Muricea laxa		Florida Keys, Florida Straits	2019	95% EtOH	Qiagen	Pool2	10	59.6	14.9	22194779	901384	2330	2183.56	1805	16	19532	Y	100	9627	6116
S123	FLK107	Octocorallia	Malacalcyonacea	Eunicea flexuosa		Florida Keys, Florida Straits	2019	95% EtOH	Qiagen	Pool2	10	61.6	15.4	22201283	1101296	2367	1329	1292	16	18731	Y	100	9490	6096
S124	FLK110	Octocorallia	Malacalcyonacea	Eunicea mammosa		Florida Keys, Florida Straits	2019	95% EtOH	Qiagen	Pool2	10	48	12	25286294	1176760	2342	1070.94	1060	16	18731	Y	100	8759	6093
S125	FLK132	Octocorallia	Malacalcyonacea	Pseudoplexaura wagenaari		Florida Keys, Florida Straits	2019	95% EtOH	Qiagen	Pool2	10	44.8	11.2	22512412	1351087	2318	983.893	903	16	18731	Y	100	9402	6119
S126	pan019	Octocorallia	Scleralcyonacea	Briareum asbestinum		Panama, Caribbean Sea	2006	95% EtOH	Qiagen	Pool2	10	44.8	11.2	21406959	1749395	1709	537.559	124	16	19016	Y	100	8160	6051
S127	pan070	Octocorallia	Malacalcyonacea	Plexaura kukenthali		Panama, Caribbean Sea	2006	95% EtOH	Qiagen	Pool2	10	55.6	13.9	19478486	1026585	2396	1399.92	1409	16	18729	Y	100	9059	6102
S128	PAN079	Octocorallia	Malacalcyonacea	Muricea atlantica		Panama, Caribbean Sea	2006	95% EtOH	Qiagen	Pool2	10	69.2	17.3	22974309	900993	2365	1747.56	1667	16	19292	Y	100	10487	6076
S129	pan088	Octocorallia	Malacalcyonacea	Pterogorgia anceps		Panama, Caribbean Sea	2006	95% EtOH	Qiagen	Pool2	10	55.6	13.9	23772221	807450	1877	5408.49	1729	16	18738	Y	100	9666	6069
S130	AT41-18-068	Octocorallia	Scleralcyonacea	Plumarella cf. laxiramosa	1606536	Western Central Atlantic	2018	95% EtOH	CTAB	Pool2	8.3	42	10.5	24884151	652057	2298	1840.92	1632	16	19046	Y	100	8966	6052	OCT009
S131	AT-41-18-111	Octocorallia	Malacalcyonacea	Paramuricea sp.	1606523	Western Central Atlantic	2018	95% EtOH	CTAB	Pool2	8.6	42	10.5	23891254	1173530	2030	599.096	231	16	18985	Y	100	8624	6089
S132	FLK026	Octocorallia	Malacalcyonacea	Antillogorgia elisabethae		Florida Keys, Florida Straits	2019	95% EtOH	Qiagen	Pool2	10	33.6	8.4	23716704	742128	2346	1775.84	1615	16	18735	Y	100	8449	6069
S133	PAN036	Octocorallia	Malacalcyonacea	Gorgonia flabellum		Panama, Caribbean Sea	2006	95% EtOH	Qiagen	Pool2	10	56.4	14.1	27425412	1201418	2079	3693.88	1854	16	18732	Y	100	9163	6084
NF22005	NF22005	Octocorallia	Scleralcyonacea	Keratoisididae	1660412	Puerto Rico, Caribbean Sea	2022	95% EtOH	Qiagen	Pool3	36.2	36.2	36.8	11425065	317161	1776	633.553	266	16	19066	Y	100	9959	6107
NF22007	NF22007	Octocorallia	Scleralcyonacea	Iridogorgia cf. splendens	1660413	Puerto Rico, Caribbean Sea	2022	95% EtOH	Qiagen	Pool3	12.78	12.78	45.83	11647745	308993	1730	646.324	260	16	19084	Y	100	9269	6087
NF22015	NF22015	Octocorallia	Malacalcyonacea	Thesea cf. hebes	1660419	Puerto Rico, Caribbean Sea	2022	95% EtOH	Qiagen	Pool3	24.81	24.81	20.79	13926191	278061	2120	1013.17	807	16	18848	N	100	9594	6063
NF22019	NF22019	Octocorallia	Scleralcyonacea	Elisella sp.	1660422	Puerto Rico, Caribbean Sea	2022	95% EtOH	Qiagen	Pool3	0.75	9.72	30.24	15963316	2094837	2198	618.398	281	16	18948	N	100	10394	6043
NF22021	NF22021	Octocorallia	Malacalcyonacea	Thesea cf. grandiflora	1660424	Puerto Rico, Caribbean Sea	2022	95% EtOH	Qiagen	Pool3	0.38	4.94	39.08	14232010	282436	2027	945.661	703	16	18854	N	100	9997	6072
NF22024	NF22024	Octocorallia	Scleralcyonacea	Chrysogorgia desboni	1660327	Puerto Rico, Caribbean Sea	2022	95% EtOH	Qiagen	Pool3	26.6	26.6	39.15	18083506	230963	2084	1763.56	1407	16	19146	N	100	9562	6084
NF22025	NF22025	Octocorallia	Scleralcyonacea	Nicella robusta	1660426	Puerto Rico, Caribbean Sea	2022	95% EtOH	Qiagen	Pool3	3.11	15.54	42.01	26098055	2214702	2387	1008	955	16	18952	N	100	10265	6051
NF22027	NF22027	Octocorallia	Scleralcyonacea	Chrysogorgia desboni	1660328	Puerto Rico, Caribbean Sea	2022	95% EtOH	Qiagen	Pool3	6.82	6.82	51.72	9921527	265089	1936	860.47	563	16	19146	N	100	9176	6092
NF22037	NF22037	Octocorallia	Scleralcyonacea	Elisella sp.	1660435	Puerto Rico, Caribbean Sea	2022	95% EtOH	Qiagen	Pool3	13.31	13.31	41.09	17289878	1255787	2359	1362.83	1353	16	18948	N	100	10232	6044
NF22040	NF22040	Octocorallia	Malacalcyonacea	Chironephytha sp.	1660438	Puerto Rico, Caribbean Sea	2022	95% EtOH	Qiagen	Pool3	17.2	17.2	44.4	11709850	183042	2139	2336.41	1692	16	18880	N	100	9169	6116
NF22041	NF22041	Octocorallia	Malacalcyonacea	Thesea cf. hebes	1660439	Puerto Rico, Caribbean Sea	2022	95% EtOH	Qiagen	Pool3	25.91	25.91	31.98	20715454	217230	2205	2181.61	1725	16	18848	N	100	8888	6049
NF22042	NF22042	Octocorallia	Scleralcyonacea	Nicella obesa	1660440	Puerto Rico, Caribbean Sea	2022	95% EtOH	Qiagen	Pool3	23	23	27.88	19636933	238817	2237	1810.66	1575	16	18958	N	100	9742	6049
NF22045	NF22045	Octocorallia	Scleralcyonacea	Chrysogorgia sp.	1660329	Puerto Rico, Caribbean Sea	2022	95% EtOH	Qiagen	Pool3	22.6	22.6	69.12	7853986	267833	1858	746.938	381	16	19009	Y	100	8864	6102
NF22046	NF22046	Octocorallia	Malacalcyonacea	Thesea cf. grandiflora	1660442	Puerto Rico, Caribbean Sea	2022	95% EtOH	Qiagen	Pool3	91.03	91.03	29.84	12372590	283769	2138	966.97	773	16	18713	Y	100	10009	6096
NF22047	NF22047	Octocorallia	Malacalcyonacea	Thesea cf. grandiflora	1660443	Puerto Rico, Caribbean Sea	2022	95% EtOH	Qiagen	Pool3	13.53	13.53	34.97	14261431	271681	2272	1202.53	1124	16	18854	N	100	10044	6080
NF22052	NF22052	Octocorallia	Scleralcyonacea	Ellisella sp.	1660444	Puerto Rico, Caribbean Sea	2022	95% EtOH	Qiagen	Pool3	10.64	10.64	43.28	8807546	288570	1540	516.978	89	16	18807	N	100	9360	6031
NF22053	NF22053	Octocorallia	Malacalcyonacea	Bebryce sp.	1660445	Puerto Rico, Caribbean Sea	2022	95% EtOH	Qiagen	Pool3	54.8	10.96	35.12	11675542	345965	846	355.589	12	16	18705	Y	100	8721	6083
NF22063	NF22063	Octocorallia	Scleralcyonacea	Callogorgia cf. gracilis	1659356	Puerto Rico, Caribbean Sea	2022	95% EtOH	Qiagen	Pool3	8.58	8.58	48.15	13835996	209075	2171	2065.68	1671	16	18937	Y	100	9524	6076
NF22071	NF22071	Octocorallia	Malacalcyonacea	Acanthogorgia sp.	1659364	Puerto Rico, Caribbean Sea	2022	95% EtOH	Qiagen	Pool3	1104	11.04	27.66	12067107	307337	1729	656.525	244	16	20052	N	100	9187	6098
NF22081	NF22081	Octocorallia	Malacalcyonacea	Acanthogorgia sp.	1659373	Puerto Rico, Caribbean Sea	2022	95% EtOH	Qiagen	Pool3	1177	11.77	32.07	20554282	318543	1995	1148.58	942	16	20191	N	100	9893	6105
NF22083	NF22083	Octocorallia	Malacalcyonacea	Acanthogorgia sp.	1659375	Puerto Rico, Caribbean Sea	2022	95% EtOH	Qiagen	Pool3	101.25	20.25	43.4	15805393	255820	1936	1158.08	881	16	20043	N	100	9949	6087
NF22084	NF22084	Octocorallia	Scleralcyonacea	Chrysogorgia desboni	1660403	Puerto Rico, Caribbean Sea	2022	95% EtOH	Qiagen	Pool3	17.6	17.6	46.9	10290077	279314	1845	721.107	377	16	19146	N	100	9457	6103
NF22086	NF22086	Octocorallia	Malacalcyonacea	Acanthogorgia sp.	1659377	Puerto Rico, Caribbean Sea	2022	95% EtOH	Qiagen	Pool3	59	11.8	38.29	15258456	261329	1935	1146.56	841	16	19877	N	100	10201	6082
NF22098	NF22098	Octocorallia	Scleralcyonacea	Acanthoprimnoa cf. goesi	1659380	Puerto Rico, Caribbean Sea	2022	95% EtOH	Qiagen	Pool3	2.72	13.6	25.16	17029494	1379534	2299	1929.99	1665	16	18794	N	100	8759	6060
NF22101	NF22101	Octocorallia	Malacalcyonacea	Placogorgia sp.	1659383	Puerto Rico, Caribbean Sea	2022	95% EtOH	Qiagen	Pool3	4.7	23.52	15.76	6365812	202414	467	326.589	6	16	18965	N	100	7944	6111
NF22104	NF22104	Octocorallia	Malacalcyonacea	Nidalia sp.	1659385	Puerto Rico, Caribbean Sea	2022	95% EtOH	Qiagen	Pool3	195.9	39.18	33.98	12506868	1036278	2308	1859.09	1683	16	NA	N	100	8872	6121
NF22109	NF22109	Octocorallia	Scleralcyonacea	Chrysogorgia sp.	1660330	Puerto Rico, Caribbean Sea	2022	95% EtOH	Qiagen	Pool3	23.6	23.6	23.5	10372401	287947	1812	809.51	486	16	19146	N	100	9479	6072
NF22124	NF22124	Octocorallia	Scleralcyonacea	Nicella sp.	1659393	Puerto Rico, Caribbean Sea	2022	95% EtOH	Qiagen	Pool3	5.3	5.3	31.8	13316738	274248	2148	1082.16	886	16	18811	N	100	9542	6051
NF22128	NF22128	Octocorallia	Scleralcyonacea	Acanthoprimnoa goesi	1659397	Puerto Rico, Caribbean Sea	2022	95% EtOH	Qiagen	Pool3	22.8	22.8	18.95	8787036	810245	2201	966.185	807	16	18794	N	100	8750	6061
EE001	FC_ 03804BRB1_A02_05Sep16	Octocorallia	Scleralcyonacea	Ellisella sp.		Gulf of Mexico	2016	95% EtOH	GeneJet	Pool4	17.8	4.6	0.23	55565170	157390	1836	4219.69	1708	NA	NA	NA	NA	NA	NA
EE002	CLP2_A03_22Aug17	Octocorallia	Malacalcyonacea	Carijoa riisei	1616994	Gulf of Mexico	2017	95% EtOH	GeneJet	Pool4	3.2	4.2	0.21	6435554	279124	811	372.136	5	NA	NA	NA	NA	NA	NA
EE003	DFH32_519B	Octocorallia	Malacalcyonacea	Caliacis cf. nutans		Gulf of Mexico	2017	95% EtOH	GeneJet	Pool4	31	3.8	0.19	6216065	289830	612	333.864	2	NA	NA	NA	NA	NA	NA
EE004	DFH32-505A	Octocorallia	Malacalcyonacea	Muricea pendula		Gulf of Mexico	2017	95% EtOH	GeneJet	Pool4	42.2	4.6	0.23	16724656	626458	2321	1433.2	1442	NA	NA	NA	NA	NA	NA
EE005	DFH32-508A	Octocorallia	Malacalcyonacea	Swiftia exserta		Gulf of Mexico	2017	95% EtOH	GeneJet	Pool4	25.8	4.2	0.21	6013305	410327	1241	444.962	41	NA	NA	NA	NA	NA	NA
EE006	DFH32-508B	Octocorallia	Malacalcyonacea	Paramuriceidae sp.		Gulf of Mexico	2017	95% EtOH	GeneJet	Pool4	8.4	3.8	0.19	18499172	587191	1223	412.721	29	NA	NA	NA	NA	NA	NA
EE007	DFH32-511C	Octocorallia	Malacalcyonacea	Thesea cf. rubra		Gulf of Mexico	2017	95% EtOH	GeneJet	Pool4	2.1	4.2	0.21	11710888	470411	864	371.003	8	NA	NA	NA	NA	NA	NA
EE008	DFH32-511D	Octocorallia	Malacalcyonacea	Scleracis cf. guadalupensis		Gulf of Mexico	2017	95% EtOH	GeneJet	Pool4	20.4	4.2	0.21	8245787	600936	1433	460.971	57	NA	NA	NA	NA	NA	NA
EE009	DFH32-515B	Octocorallia	Malacalcyonacea	Placogorgia sp.		Gulf of Mexico	2017	95% EtOH	GeneJet	Pool4	1.8	4	0.2	7295418	454083	74	275.811	1	NA	NA	NA	NA	NA	NA
EE010	DFH32-515E	Octocorallia	Scleralcyonacea	Nicella sp.		Gulf of Mexico	2017	95% EtOH	GeneJet	Pool4	6.4	4	0.2	14090316	547107	1469	543.314	106	NA	NA	NA	NA	NA	NA
EE011	DFH32-515G	Octocorallia	Malacalcyonacea	Chironephthya sp.		Gulf of Mexico	2017	95% EtOH	GeneJet	Pool4	37.2	4.6	0.23	854547	83026	243	284.551	0	NA	NA	NA	NA	NA	NA
EE012	DFH32-515J	Octocorallia	Scleralcyonacea	Nidalia sp.		Gulf of Mexico	2017	95% EtOH	GeneJet	Pool4	7.3	4.2	0.21	7488101	404392	1901	625.464	251	NA	NA	NA	NA	NA	NA
EE013	DFH32-515L	Octocorallia	Malacalcyonacea	Scleracis sp.		Gulf of Mexico	2017	95% EtOH	GeneJet	Pool4	8.8	3.8	0.19	10470205	544537	1163	402.573	25	NA	NA	NA	NA	NA	NA
EE014	DFH32-518B	Octocorallia	Scleralcyonacea	Callogorgia cf. gracilis	1507967	Gulf of Mexico	2017	95% EtOH	GeneJet	Pool4	7.7	4.4	0.22	9191390	299103	982	384.791	10	NA	NA	NA	NA	NA	NA
EE015	DFH32-522A	Octocorallia	Malacalcyonacea	Placogorgia sp.		Gulf of Mexico	2017	95% EtOH	GeneJet	Pool4	14.8	4.4	0.22	6011763	235475	263	291.319	1	NA	NA	NA	NA	NA	NA
EE016	DFH32-523A	Octocorallia	Scleralcyonacea	Ellisella sp.		Gulf of Mexico	2017	95% EtOH	GeneJet	Pool4	4.1	4	0.2	10095641	415793	1140	439.753	34	NA	NA	NA	NA	NA	NA
EE017	DFH32-526B	Octocorallia	Malacalcyonacea	Scleracis sp.		Gulf of Mexico	2017	95% EtOH	GeneJet	Pool4	25.8	4.2	0.21	11180043	728245	1562	489.209	76	NA	NA	NA	NA	NA	NA
EE018	DFH32-530A	Octocorallia	Malacalcyonacea	Placogorgia sp.		Gulf of Mexico	2017	95% EtOH	GeneJet	Pool4	5.4	4.2	0.21	6812596	309484	91	276.549	0	NA	NA	NA	NA	NA	NA
EE019	DFH32-536A	Octocorallia	Malacalcyonacea	Thesea nivea		Gulf of Mexico	2017	95% EtOH	GeneJet	Pool4	37.3	4	0.2	7284439	425025	727	342.048	5	NA	NA	NA	NA	NA	NA
EE020	DFH33-537A	Octocorallia	Malacalcyonacea	Scleracis cf. guadalupensis		Gulf of Mexico	2017	95% EtOH	GeneJet	Pool4	22.6	4.6	0.23	8469152	561727	1377	431.022	33	NA	NA	NA	NA	NA	NA
EE021	DFH33-539A	Octocorallia	Malacalcyonacea	Muricea pendula		Gulf of Mexico	2017	95% EtOH	GeneJet	Pool4	20.4	3.8	0.19	20056775	652749	2302	1228.49	1179	NA	NA	NA	NA	NA	NA
EE022	DFH33-539B	Octocorallia	Scleralcyonacea	Ellisella sp.		Gulf of Mexico	2017	95% EtOH	GeneJet	Pool4	21	4.2	0.21	9238949	536992	1436	552.886	114	NA	NA	NA	NA	NA	NA
EE023	DFH33-543E	Octocorallia	Malacalcyonacea	Paramuriceidae		Gulf of Mexico	2017	95% EtOH	GeneJet	Pool4	8.9	4.4	0.22	6296356	234424	411	322.766	3	NA	NA	NA	NA	NA	NA
EE024	DFH33-546C	Octocorallia	Malacalcyonacea	Thesea cf. grandiflora		Gulf of Mexico	2017	95% EtOH	GeneJet	Pool4	85.8	4.4	0.22	9247186	620860	1955	620.639	255	NA	NA	NA	NA	NA	NA
EE025	DFH33-548B	Octocorallia	Malacalcyonacea	Paramuriceidae		Gulf of Mexico	2017	95% EtOH	GeneJet	Pool4	4.6	4	0.2	6809287	248133	7	200.857	0	NA	NA	NA	NA	NA	NA
EE026	DFH33-551B	Octocorallia	Malacalcyonacea	Nicella sp.		Gulf of Mexico	2017	95% EtOH	GeneJet	Pool4	3.7	4.2	0.21	5599827	194299	412	318.204	1	NA	NA	NA	NA	NA	NA
EE027	DFH35-640C3	Octocorallia	Malacalcyonacea	Scleracis cf. guadalupensis		Gulf of Mexico	2018	95% EtOH	GeneJet	Pool4	46.8	4.2	0.21	6268375	301736	712	348.992	5	NA	NA	NA	NA	NA	NA
EE028	DFH37-666A	Octocorallia	Malacalcyonacea	Villogorgia sp.		Gulf of Mexico	2018	95% EtOH	GeneJet	Pool4	1.5	4.4	0.22	5104722	452149	482	327.992	4	NA	NA	NA	NA	NA	NA
EE029	DRB1-A01	Octocorallia	Malacalcyonacea	Scleracis cf. guadalupensis		Gulf of Mexico	2012	95% EtOH	GeneJet	Pool4	4.4	4.2	0.21	2265704	141659	289	286.429	0	NA	NA	NA	NA	NA	NA
EE030	DRB1-A04	Octocorallia	Malacalcyonacea	Caliacis cf. nutans		Gulf of Mexico	2012	95% EtOH	GeneJet	Pool4	15.7	4	0.2	7816189	490426	1165	412.169	23	NA	NA	NA	NA	NA	NA
EE031	EFG1-B34	Octocorallia	Malacalcyonacea	Swiftia exserta		Gulf of Mexico	2004	95% EtOH	GeneJet	Pool4	26.4	4.4	0.22	8378982	477905	1564	511.368	104	NA	NA	NA	NA	NA	NA
EE032	HII3-A08	Octocorallia	Malacalcyonacea	Thesea nivea		Gulf of Mexico	2015	95% EtOH	GeneJet	Pool4	2.6	3.8	0.19	6885670	378893	665	341.462	6	NA	NA	NA	NA	NA	NA
EE033	NHB1-A05	Octocorallia	Malacalcyonacea	Caliacis cf. nutans		Gulf of Mexico	2017	95% EtOH	GeneJet	Pool4	37.3	4	0.2	5332649	356023	850	382.396	7	NA	NA	NA	NA	NA	NA
EE034	NHB1-A07	Octocorallia	Malacalcyonacea	Caliacis cf. nutans		Gulf of Mexico	2017	95% EtOH	GeneJet	Pool4	37.3	4	0.2	5667460	414384	1015	378.975	11	NA	NA	NA	NA	NA	NA
EE035	NHB1-A09	Octocorallia	Malacalcyonacea	Caliacis cf. nutans		Gulf of Mexico	2017	95% EtOH	GeneJet	Pool4	83	4	0.2	14365811	859264	1757	545.503	145	NA	NA	NA	NA	NA	NA
EE036	NHB2-A01	Octocorallia	Malacalcyonacea	Muricea pendula		Gulf of Mexico	2017	95% EtOH	GeneJet	Pool4	4.5	4	0.2	7665226	930035	514	325.436	3	NA	NA	NA	NA	NA	NA
EE037	PG1	Octocorallia	Malacalcyonacea	Leptogorgia virgulata		Gulf of Mexico	2016	95% EtOH	GeneJet	Pool4	4.7	4.4	0.22	11265459	360415	2337	1711.46	1569	NA	NA	NA	NA	NA	NA
EE038	(DFH08-36B) SBR1-B36	Octocorallia	Malacalcyonacea	Muricea pendula		Gulf of Mexico	2004	95% EtOH	GeneJet	Pool4	19.3	4.8	0.24	8694101	485641	1527	517.986	113	NA	NA	NA	NA	NA	NA
